# Spatial transcriptomics identifies novel *Pseudomonas aeruginosa* virulence factors

**DOI:** 10.1101/2024.06.20.599896

**Authors:** Hao Zhou, Oscar Negrón, Serena Abbondante, Michaela Marshall, Brandon Jones, Edison Ong, Nicole Chumbler, Christopher Tunkey, Groves Dixon, Haining Lin, Obadiah Plante, Eric Pearlman, Mihaela Gadjeva

## Abstract

To holistically unravel the complexity of pathogen-host interactions within infected tissues we leverage a dual spatial transcriptomic approach that, for the first time, simultaneously captures the expression of *Pseudomonas aeruginosa* genes alongside the entire host transcriptome in a model of ocular infection. This innovative method reveals differential pathogen and host-specific gene expression patterns across specific anatomical regions generating a unified transcriptional map of infection. By integrating these data, we developed a predictive ridge regression model trained on images from infected tissues. The model achieved an R² score of 0.923 in predicting bacterial burden distributions by using host features thereby predicting novel biomarkers associated with disease severity. Our analysis revealed a complex interplay between *P. aeruginosa* nutritional requirements and protective host responses and identified novel interactions between bacterial metabolite transport proteins and host autophagy. Among an array of iron acquisition gene transcripts that showed significant enrichment at the host-pathogen interface, we discovered a novel virulence mediator PA2590. This study highlights the power of spatial transcriptomics, particularly in combining bacterial and host transcriptomes, to uncover novel host-pathogen interactions, advance our understanding of bacterial virulence mechanisms, and point to druggable molecules.
