## Supplementary material for "Spatial transcriptomics identifies novel *Pseudomonas aeruginosa* virulence factors": Supplementary Table 1.xlsx

### Sheet: sheet1
GO_enrichment_analysis (Figure 1D)
GO	name	p_fdr_bh	items	ratio_in_study	ratio_in_population	Group
GO:0071621	granulocyte chemotaxis	6.33545e-16	{'Ccl25', 'Pde4b', 'Itgb2l', 'Ccr3', 'Ccl19', 'Ccl2', 'Cxcr2', 'Trem3', 'Prex1', 'C5ar1', 'Ccl4', 'Ccl9', 'Bsg', 'Ccl5', 'Ccl20', 'Cxcl10', 'Cxcl1', 'Cxcl3', 'Syk', 'Itgb2', 'S100a9', 'Ccl6', 'Csf3r', 'Vegfa', 'Nckap1l', 'Jaml', 'Spp1', 'Anxa1', 'Vav1', 'Trem1', 'Il17b', 'Fcer1g', 'Ppbp', 'Il1b', 'S100a8', 'Ccl7', 'Ccl21a', 'Cxcl5', 'Cxcl2', 'Fcgr3', 'Ccl3', 'Il17ra', 'Lyst'}	(43, 3355)	(83, 26376)	Epithilium_up
GO:0002757	immune response-activating signaling pathway	3.56886e-14	{'Mapkapk2', 'Nlrp3', 'Malt1', 'Fyn', 'Ly96', 'Pik3ap1', 'Tbk1', 'Bcl10', 'Cmklr1', 'Tnf', 'Rela', 'Nckap1l', 'Nfkbiz', 'Nr4a3', 'Ms4a1', 'C3ar1', 'Grb2', 'Pde4b', 'Tlr6', 'Ptprc', 'Ube2n', 'Clec4n', 'Mefv', 'Igtp', 'Traf3', 'Clec7a', 'Alpk1', 'Klri2', 'Lat2', 'Nfkbid', 'Cd8a', 'Ffar2', 'Fcer1g', 'Itk', 'Sh2b2', 'Oas1a', 'Myd88', 'Tyrobp', 'Tlr2', 'Ada', 'Cd300lf', 'Inava', 'Tlr13', 'Lrrfip2', 'L…	(82, 3355)	(257, 26376)	Epithilium_up
GO:1990266	neutrophil migration	4.37374e-14	{'Ccl25', 'Cd177', 'Pde4b', 'Itgb2l', 'Ccl19', 'Ccl2', 'Cxcr2', 'Trem3', 'Prex1', 'C5ar1', 'Ccl4', 'Ccl9', 'Bsg', 'Ccl5', 'Ccl20', 'Cxcl10', 'Cxcl1', 'Cxcl3', 'Syk', 'Myo1f', 'Itgb2', 'S100a9', 'Ccl6', 'Csf3r', 'Nckap1l', 'Jaml', 'Spp1', 'Vav1', 'Trem1', 'Il17b', 'Fcer1g', 'Ppbp', 'Il1b', 'S100a8', 'Ccl7', 'Ccl21a', 'Wdr1', 'Cxcl5', 'Cxcl2', 'Selenok', 'Tlr2', 'Fcgr3', 'Ccl3'}	(43, 3355)	(91, 26376)	Epithilium_up
GO:0006886	intracellular protein transport	2.20665e-13	{'Rab8a', 'Abra', 'Fgf9', 'Xpo1', 'Ranbp2', 'Erbin', 'Rab11a', 'Rph3al', 'Arl5c', 'Cacng5', 'Hyou1', 'Ift22', 'Cd24a', 'Copb1', 'Stx5a', 'Ipo4', 'Sqstm1', 'Arl5b', 'Grip1', 'Rab10', 'Mmp12', 'Ap4b1', 'Kpna4', 'Cdkn1a', 'Arl4a', 'Macf1', 'Akirin2', 'Nploc4', 'Stx3', 'Srpr', 'Pttg1ip', 'Micall1', 'Cox18', 'Abca12', 'Sec23b', 'Copg1', 'Cog3', 'Vps37c', 'Derl2', 'Zdhhc18', 'Ywhah', 'Tmed9', 'Arntl', …	(157, 3355)	(663, 26376)	Epithilium_up
GO:0007169	transmembrane receptor protein tyrosine kinase signaling pathway	1.50246e-09	{'Socs2', 'Mapkapk2', 'Fgf9', 'Vegfc', 'Pxn', 'Nedd9', 'Sulf1', 'Mvp', 'Fgf22', 'Slc39a14', 'Fyn', 'Ndel1', 'Gdf15', 'Ngf', 'Irs2', 'Fgf17', 'Csrnp1', 'Nr4a3', 'Ptpn2', 'Samd12', 'Adgre4', 'Dok5', 'Epgn', 'Grb2', 'Gdnf', 'Pdgfb', 'Fgf7', 'Rac1', 'Atxn1', 'Frs3', 'Arid5b', 'Myo1c', 'Schip1', 'Ercc1', 'Arf4', 'Bcar3', 'Sh2b2', 'Zfand5', 'Hck', 'Fgr', 'Efna1', 'Tiparp', 'Pdcd6', 'Cdk5r1', 'Ext1', 'L…	(98, 3355)	(394, 26376)	Epithilium_up
GO:0018212	peptidyl-tyrosine modification	1.09216e-07	{'Ptk2b', 'Nod2', 'Lyn', 'Btk', 'Pxn', 'Htr2a', 'Ptprc', 'Il2', 'Abl2', 'Pdgfb', 'Clk3', 'Jak2', 'Csf1r', 'Hk1', 'Cntf', 'Jak1', 'Clk1', 'Fyn', 'Lif', 'Fes', 'Ephb2', 'Cd24a', 'Syk', 'Il15', 'Igf1r', 'Vegfa', 'Agtr1a', 'Dyrk3', 'Spink1', 'Lep', 'Cav1', 'Src', 'Ptk6', 'Hck', 'Dyrk1a', 'Osm', 'Fgr'}	(37, 3355)	(106, 26376)	Epithilium_up
GO:0070098	chemokine-mediated signaling pathway	3.95724e-07	{'Ptk2b', 'Ccl25', 'Ackr1', 'Lyn', 'Ccl19', 'Ccl2', 'Cxcr2', 'Ccl4', 'Ccl9', 'Gpr35', 'Ccl5', 'Ccr1', 'Ccl20', 'Cxcl10', 'Cxcl1', 'Cxcl3', 'Ackr3', 'Ccl6', 'Cxcr4', 'Ppbp', 'Ccrl2', 'Ccl7', 'Ccl21a', 'Cxcl5', 'Cxcl2', 'Ccl3'}	(26, 3355)	(63, 26376)	Epithilium_up
GO:0051607	defense response to virus	7.77792e-05	{'Ilf3', 'Nlrp6', 'Ifi213', 'Ifi211', 'Ddx21', 'Ifitm6', 'Plscr1', 'Nlrp3', 'Ptprc', 'Il33', 'Ube2n', 'Ddx17', 'Aim2', 'Cd40', 'Riok3', 'Ddit4', 'Bnip3', 'Apobec1', 'Ifnar2', 'Chuk', 'Irf5', 'Il10rb', 'Il23a', 'Ifna2', 'Ifnar1', 'Cxcl10', 'Ifngr2', 'Isg20', 'Trim30d', 'Tbk1', 'Mlkl', 'Zbp1', 'Ifi209', 'Tnf', 'Ifi203', 'Rnf185', 'Ifitm3', 'Dhx15', 'Mndal', 'Trim13', 'Ifnl2', 'Pmaip1', 'Trim30b', '…	(61, 3355)	(265, 26376)	Epithilium_up
GO:0019941	modification-dependent protein catabolic process	0.00014433	{'Fbxw11', 'Dcaf12', 'Disc1', 'Aurka', 'Ascc3', 'Rnf11', 'Gba', 'Pcnp', 'Dnajc10', 'Eloc', 'Ubap1', 'Rnf185', 'Trim13', 'Asb2', 'Rad23b', 'Dnajb2', 'Amn1', 'Akirin2', 'Nploc4', 'Psmc6', 'Rnf149', 'Arih2', 'Vps37c', 'Derl2', 'Wwp2', 'Arntl', 'Hspa5', 'Herpud1', 'Usp43', 'Dnajb9', 'Ube2n', 'Kat5', 'Tollip', 'Fbxo11', 'Fbxl21', 'Usp47', 'Mdm2', 'Zfand2a', 'Ercc8', 'Spopfm2', 'Psmd4', 'Rffl', 'Uchl3'…	(105, 3355)	(541, 26376)	Epithilium_up
GO:0016071	mRNA metabolic process	0.00224475	{'Cnot3', 'Hnrnpc', 'Zc3h3', 'Cpsf2', 'A1cf', 'Apobec1', 'Larp7', 'Bud31', 'Ern1', 'Cdc5l', 'Snrnp48', 'Ik', 'Tent2', 'Hbs1l', 'Flna', 'Strap', 'Rnps1', 'Dhx15', 'Wbp4', 'Hnrnpll', 'Srrm4', 'Nfkbiz', 'Exosc3', 'Cwc22', 'Snd1', 'Cebpg', 'Ptbp2', 'Taf9', 'Celf1', 'Nsrp1', 'Sde2', 'Pabpc1', 'Tbrg4', 'Zhx2', 'Ythdc1', 'Fam50a', 'Iws1', 'Prpf38b', 'Cnot2', 'Zranb2', 'Mblac1', 'Hnrnpa3', 'Papola', 'Cac…	(104, 3355)	(573, 26376)	Epithilium_up
GO:0032774	RNA biosynthetic process	0.00224766	{'Abra', 'Ovol1', 'Top1', 'Gmeb1', 'Cebpd', 'Hif3a', 'Hnf4a', 'Flna', 'Eloc', 'Rela', 'Mthfs', 'Ccdc124', 'Ell', 'Nfkbiz', 'Sqstm1', 'Snapc2', 'Kdm1a', 'Ercc6', 'Cebpg', 'Taf9', 'Gtf2f1', 'Hoxa9', 'Fos', 'Fosb', 'Cdk9', 'Inhba', 'Wwp2', 'Ddx21', 'Smad3', 'Myc', 'Mef2a', 'Lef1', 'Jazf1', 'Polr1c', 'Ablim2', 'Ets1', 'Ccnh', 'Med18', 'Aire', 'Nfat5', 'Atxn1', 'Thap1', 'Bcor', 'Ahr', 'Atg16l2', 'Spty…	(95, 3355)	(515, 26376)	Epithilium_up
GO:0006631	fatty acid metabolic process	0.0123992	{'Cyp2c55', 'Aloxe3', 'Acsbg1', 'Acox2', 'Sphk1', 'Acot12', 'Gstm4', 'Abhd3', 'C3', 'Adh4', 'Prkab2', 'Cyp4a30b', 'Acoxl', 'Fabp4', 'Lpin2', 'Adipor2', 'Cyp4f18', 'Gstp3', 'Cyp2d10', 'Ggt5', 'Ces1b', 'Gstm3', 'Cyp2b23', 'Degs1', 'Abhd5', 'Ptgs2', 'Acsl3', 'Acot7', 'Ces1c', 'Mif', 'Prkaa1', 'Myo5a', 'Cyp4a10', 'Ppard', 'Por', 'Akr1c14', 'Abcb11', 'Ces2a', 'Edn1', 'Acot3', 'Cyp1a2', 'Alox5ap', 'Ptg…	(69, 3355)	(372, 26376)	Epithilium_up
GO:0006396	RNA processing	0.012557	{'Hnrnpc', 'Adat2', 'Zc3h3', 'Utp4', 'Pum1', 'Cpsf2', 'A1cf', 'Apobec1', 'Larp7', 'Bud31', 'Ern1', 'Cdc5l', 'Snrnp48', 'Ik', 'Ddx4', 'Tent2', 'Strap', 'Rnps1', 'Dhx15', 'Wbp4', 'Hnrnpll', 'Srrm4', 'Elp6', 'Exosc3', 'Cwc22', 'Ptbp2', 'Ebna1bp2', 'Celf1', 'Nsrp1', 'Sde2', 'Adad1', 'Pabpc1', 'Tsr2', 'Tbrg4', 'Ddx21', 'Zcchc4', 'U2surp', 'Ythdc1', 'Ddx52', 'Fam50a', 'Iws1', 'Eri1', 'Riok3', 'Ago2', '…	(130, 3355)	(781, 26376)	Epithilium_up
GO:0032446	protein modification by small protein conjugation	0.0127216	{'Fbxw11', 'Rnf11', 'Kbtbd8', 'Marchf5', 'Pcnp', 'Fyn', 'Eloc', 'Wac', 'Anapc7', 'Neurl3', 'Rnf185', 'Trim13', 'Socs6', 'Asb2', 'Trim62', 'Pcgf5', 'Trim40', 'Hecw2', 'Trim15', 'Sde2', 'Arih2', 'Dcun1d3', 'Wwp2', 'Ccnb1ip1', 'Wsb2', 'Ube2n', 'Fbxl21', 'Ube2f', 'Mefv', 'Med18', 'G2e3', 'Traf3', 'Mdm2', 'Klhl7', 'Ercc8', 'Ubr5', 'Rffl', 'Trim30b', 'Ube2j2', 'Ufm1', 'Brca2', 'Zfp598', 'Vps11', 'Ube2v…	(97, 3355)	(558, 26376)	Epithilium_up
GO:0046474	glycerophospholipid biosynthetic process	0.111361	{'Socs2', 'Socs1', 'Plscr1', 'Pgs1', 'Socs3', 'Dgkd', 'Cish', 'Dpm2', 'Ip6k1', 'Impa1', 'Fgf7', 'Pik3c2a', 'Far1', 'P3r3urf', 'Lpcat2', 'Fabp5', 'Cln3', 'Abhd5', 'Itpkb', 'Selenoi', 'Pld2', 'Socs6', 'Apoa2', 'Impa2', 'Pla2g4a', 'Itpkc', 'Socs4', 'Chka', 'Pip5k1a', 'Pigz'}	(30, 3355)	(155, 26376)	Epithilium_up
GO:0009117	nucleotide metabolic process	0.116016	{'Mdh2', 'Tgfb1', 'Cnp', 'Hprt', 'Ncf2', 'Acot12', 'Gpd1', 'Slc4a7', 'Sult2a1', 'Uck1', 'Gucy2d', 'Noct', 'Sarm1', 'Aldoa', 'Kynu', 'Atp7a', 'Gnai3', 'Atp6v1a', 'Prdx5', 'Clpx', 'Fitm2', 'Ampd3', 'Impdh1', 'Nppb', 'Urah', 'Kcnab2', 'Nampt', 'Ampd1', 'Acsl3', 'Acot7', 'Tdo2', 'Pank4', 'Txnrd1', 'Hnf4a', 'Ido2', 'Fam20c', 'Ldha', 'Efl1', 'Atp6v1b2', 'Dgat2', 'Ak4', 'Mdh1b', 'Oga', 'Mvd', 'Pkm', 'Fh…	(73, 3355)	(445, 26376)	Epithilium_up
GO:0006338	chromatin remodeling	0.141911	{'Kdm5c', 'Ifi213', 'Cdyl', 'Kdm6b', 'Ddx21', 'Baz1a', 'Ifi211', 'Top1', 'Ythdc1', 'Rlim', 'Myc', 'Iws1', 'Kat5', 'Zfp335', 'Suz12', 'H1f2', 'Smarca5', 'Foxa1', 'Eif1', 'Kdm4d', 'Chd2', 'Nfat5', 'Fam47c', 'Cdk9', 'Dppa3', 'Oip5', 'Ttf1', 'Supt6', 'Ifi209', 'Epc1', 'Mbd2', 'Ifi203', 'Wac', 'H3f3b', 'Ubr5', 'Mndal', 'Sox9', 'Bcl6', 'Spi1', 'Nfkbiz', 'Usp16', 'Trmt112', 'H1f0', 'Ctcfl', 'H1f9', 'Myo…	(74, 3355)	(455, 26376)	Epithilium_up
GO:0006401	RNA catabolic process	0.369854	{'Cnot3', 'Pabpc1', 'Ddx5', 'Smg9', 'Etf1', 'Zhx2', 'Noct', 'Cnot2', 'Tent2', 'Isg20', 'Hbs1l', 'Eloc', 'Rnps1', 'Dna2', 'Tut7', 'Zswim8', 'Rnaseh2b', 'Smg7', 'Gspt1', 'Exosc3', 'Zc3h12a', 'Zfp36', 'Snd1', 'Pnrc1', 'Supv3l1', 'Zfp36l1'}	(26, 3355)	(153, 26376)	Epithilium_up
GO:0016055	Wnt signaling pathway	0.728753	{'Wnt5b', 'Tgfb1', 'Dkkl1', 'Ext1', 'Sdhaf2', 'Fbxw11', 'Lrrfip2', 'Disc1', 'Fgf9', 'Csnk1d', 'Hhex', 'Myc', 'Cdh1', 'Csnk1e', 'Lef1', 'Frat1', 'Rac1', 'Amer2', 'Tax1bp3', 'Frzb', 'Prkaa1', 'Epm2a', 'Mbd2', 'Ddit3', 'Krt6a', 'Sox9', 'Ctnnb1', 'Edn1', 'Leo1', 'Macf1', 'Frat2', 'Cdh3', 'Ccnd1', 'Bcl7b', 'Gata3', 'Csnk1g1', 'Cd44', 'Cul3', 'Vps4b'}	(39, 3355)	(269, 26376)	Epithilium_up
GO:0033865	nucleoside bisphosphate metabolic process	0.856851	{'Acsl4', 'Dgat2', 'Fitm2', 'Mvd', 'Hnf4a', 'Sult2b1', 'Acot12', 'Acot3', 'Sult2a1', 'Tdo2', 'Acsl3', 'Acot7', 'Pank4', 'Kynu', 'Dgat1', 'Far1'}	(16, 3355)	(106, 26376)	Epithilium_up
GO:0009141	nucleoside triphosphate metabolic process	1	{'Tgfb1', 'Uck1', 'Aldoa', 'Gnai3', 'Atp7a', 'Atp6v1a', 'Clpx', 'Ampd3', 'Impdh1', 'Fam20c', 'Ak4', 'Efl1', 'Atp6v1b2', 'Oga', 'Pkm', 'Kif5c', 'Slc25a25', 'Ctps', 'Ak1', 'Atp6v1b1', 'Ada', 'Ak2', 'Uck2'}	(23, 3355)	(164, 26376)	Epithilium_up
GO:0034660	ncRNA metabolic process	1	{'Nars', 'Ddx5', 'Snapc1', 'Tsr2', 'Mphosph6', 'Ddx21', 'Urb1', 'Zcchc4', 'Alkbh1', 'Srsf3', 'Top1', 'Utp4', 'Zc3h7a', 'Ddx52', 'Pum1', 'Cars', 'Ddx17', 'Eri1', 'Ago2', 'Riok3', 'Elp5', 'Larp7', 'Tsr1', 'Pld6', 'Ddx4', 'Srfbp1', 'Eif6', 'Isg20', 'Ctu2', 'Eloc', 'Brix1', 'Rexo4', 'Lyar', 'Ell', 'Ints11', 'Ears2', 'Tut7', 'Zswim8', 'Trmt112', 'Ints12', 'Gtpbp4', 'Chd7', 'Elp6', 'Snapc2', 'Exosc3', …	(63, 3355)	(482, 26376)	Epithilium_up
GO:1901293	nucleoside phosphate biosynthetic process	1	{'Tgfb1', 'Hprt', 'Slc4a7', 'Uck1', 'Gucy2d', 'Aldoa', 'Kynu', 'Ampd3', 'Impdh1', 'Nppb', 'Nampt', 'Ampd1', 'Acot7', 'Pank4', 'Ido2', 'Ak4', 'Pkm', 'Upp1', 'Ctps', 'Haao', 'Adssl1', 'Acsl4', 'Adcy8', 'Oas1a', 'Ak1', 'Nadk', 'Ada', 'Ak2', 'Uck2', 'Entpd8'}	(30, 3355)	(234, 26376)	Epithilium_up
GO:0032981	mitochondrial respiratory chain complex I assembly	0.112632	{'Foxred1', 'Ndufb11b'}	(2, 3355)	(63, 26376)	Epithilium_up
GO:0006412	translation	0.612401	{'Nars', 'Etf1', 'Eif2d', 'Mrpl32', 'Fastkd2', 'Eif4e3', 'Eif2s2', 'Eif2b2', 'Mrpl33', 'Mrpl54', 'Cars', 'Eif3c', 'Eif4e2', 'Mrpl52', 'Eif1', 'Eif6', 'Eif4a1', 'Hbs1l', 'Eif2s1', 'Efl1', 'Ptcd3', 'Eif3a', 'Ears2', 'Aimp2', 'Denr', 'Mrrf', 'Gspt1', 'Eif4e', 'Zc3h15', 'Eif3d', 'Rars', 'Mrpl20', 'Eif5'}	(33, 3355)	(314, 26376)	Epithilium_up
GO:0072329	monocarboxylic acid catabolic process	1	{'Ppard', 'Lpin2', 'Cyp4f18', 'Agxt', 'Ldha', 'Acox2', 'Lep', 'Abhd3', 'Sesn2', 'Acot7', 'Abcd2', 'Slc16a3', 'Acat3', 'Acoxl'}	(14, 3355)	(117, 26376)	Epithilium_up
GO:0006412	translation	1.21959e-22	{'Rpsa', 'Mrps33', 'Rps19', 'Mrpl2', 'Rpl23', 'Rps29', 'Rps27l', 'Rpl29', 'Mrpl40', 'Eif3h', 'Rps24', 'Uba52', 'Rps7', 'Rpl32l', 'Rps25', 'Eif4b', 'Eef2', 'Mrpl34', 'Rpl23a', 'Rps20', 'Mrpl42', 'Mrpl30', 'Rps15', 'Rpl11', 'Rps23', 'Rpl37a', 'Rpl27a', 'Rpl35a', 'Rps4x', 'Eif3k', 'Rplp2', 'Rpl9', 'Rpl22', 'Rps3a1', 'Rpl3', 'Rps13', 'Mrpl28', 'Rps11', 'Rpl39l', 'Mrpl36', 'Mrpl48', 'Rps10', 'Rps14', …	(96, 2581)	(314, 26376)	Epithilium_down
GO:0009117	nucleotide metabolic process	1.35441e-22	{'Ndufb3', 'Atp5l', 'Pdhx', 'Enpp5', 'Ndufb4', 'Samhd1', 'Atp5j', 'Naprt', 'Ces1d', 'Mpc1', 'Nudt19', 'Ndufa13', 'Acaca', 'Mpc2', 'Atp5c1', 'Acsl5', 'Ndufs5', 'Crot', 'Rrm2', 'Dcxr', 'Nudt12', 'Fasn', 'Nudt3', 'Rora', 'Park7', 'Ndufv3', 'Prps1', 'Idh1', 'Gpat4', 'Rfk', 'Pdha1', 'Gmpr', 'Oasl2', 'Ndufa8', 'Tk2', 'Mccc2', 'Ndufa6', 'Ndufb10', 'Adcy9', 'Ak3', 'Paics', 'Rpe', 'Rrm1', 'Fmo5', 'Ndufs6'…	(119, 2581)	(445, 26376)	Epithilium_down
GO:1901293	nucleoside phosphate biosynthetic process	9.20185e-18	{'Prps1l1', 'Ndufb3', 'Ppcdc', 'Ndufs7', 'Atp5l', 'Pdha1', 'Ndufv2', 'Atp5e', 'Ndufa2', 'Pdhx', 'Sdhb', 'Gmpr', 'Pnp', 'Rfk', 'Oasl2', 'Acat1', 'Acsl1', 'Ndufa8', 'Ndufb4', 'Papss1', 'Ndufb5', 'Ndufa6', 'Atp5h', 'Atp5j', 'Ndufa11', 'Idh2', 'Ndufb11', 'Ndufb10', 'Naprt', 'Adcy9', 'Ndufa3', 'Uqcc3', 'Ak3', 'Sdha', 'Paics', 'Acsl6', 'Atp5g2', 'Shmt1', 'Rrm1', 'Ndufa5', 'Slc25a13', 'Ndufa13', 'Mmut',…	(73, 2581)	(234, 26376)	Epithilium_down
GO:0032446	protein modification by small protein conjugation	2.59016e-14	{'Aktip', 'Rnf126', 'Rnf152', 'Cbx4', 'Mkrn2', 'Ube4b', 'Nedd4', 'Uba52', 'Irf2bp1', 'Trpm4', 'Rnf10', 'Sae1', 'Dcun1d1', 'Marchf2', 'Nub1', 'Ube2q2', 'Socs7', 'Trim7', 'Pja2', 'Fbxo9', 'Keap1', 'Ankib1', 'Ankrd9', 'Traf4', 'Bcl2', 'Rnf44', 'Skp1', 'Map3k1', 'Mkrn1', 'Ring1', 'Ttc3', 'Zmiz2', 'Pcgf2', 'Asb11', 'Pcgf3', 'Rnf114', 'Jade2', 'Spop', 'Trim41', 'Pias3', 'Ube3c', 'Rpgr', 'Mylip', 'Trim1…	(119, 2581)	(558, 26376)	Epithilium_down
GO:0006631	fatty acid metabolic process	9.37499e-10	{'Cyp2d12', 'Cyp2s1', 'Cyp4f13', 'Pex13', 'Mgll', 'Fads2', 'Acadm', 'Ephx2', 'Ces1d', 'H2-Ke6', 'Nudt19', 'Acaca', 'Acsl5', 'Mcat', 'Crot', 'Pex7', 'Naaa', 'Fasn', 'Cpt1a', 'Alox12', 'Eci1', 'Adh7', 'Decr2', 'Gpat4', 'Alox15', 'Acaa1a', 'Per2', 'Gnpat', 'Cyp4a12a', 'Ces1e', 'Gstp1', 'Ivd', 'Ndufs6', 'Elovl5', 'Elovl6', 'Gstm2', 'Acss2', 'Cyp2f2', 'Acad9', 'Prkaa2', 'Slc27a1', 'Abcd3', 'Etfb', 'Ac…	(80, 2581)	(372, 26376)	Epithilium_down
GO:0009141	nucleoside triphosphate metabolic process	2.00893e-09	{'Ndufb3', 'Parp1', 'Ndufs7', 'Atp5l', 'Ndufv2', 'Ndufa2', 'Atp5e', 'Sdhb', 'Slc25a13', 'Pnp', 'Ndufa8', 'Ndufb4', 'Ndufb5', 'Ndufa6', 'Samhd1', 'Atp5h', 'Atp5j', 'Ndufa11', 'Ndufb11', 'Ndufb10', 'Opa1', 'Ndufa3', 'Uqcc3', 'Ak3', 'Sdha', 'Ola1', 'Atp5g2', 'Ndufa5', 'Ndufa13', 'Ndufa10', 'Atp5j2', 'Nme3', 'Ndufs6', 'Atp5c1', 'Ndufa9', 'Ndufs5', 'Dguok', 'Atp5d', 'Ndufc2', 'Enpp3', 'Ndufs3', 'Ndufv…	(46, 2581)	(164, 26376)	Epithilium_down
GO:0006338	chromatin remodeling	1.61227e-08	{'Ss18', 'Zbtb7a', 'Hmgb1', 'Ino80b', 'Ehmt1', 'Phc1', 'Gsk3b', 'Arid2', 'Trp63', 'Jdp2', 'Dpy30', 'Mbd3', 'Smarcc2', 'Suds3', 'Arid1a', 'Sphk2', 'Ctcf', 'Chd6', 'Bcl7a', 'Mcm3ap', 'Cbx8', 'Phf2', 'Kmt2d', 'Ash2l', 'Gatad2a', 'Smarca2', 'Cbx3', 'Skp1', 'Per2', 'Ring1', 'Pcgf2', 'Pcgf3', 'Kat2b', 'Brd3', 'Kdm4b', 'Kdm4a', 'Arid1b', 'Pwwp2a', 'H3f3a', 'Zbtb1', 'Ruvbl1', 'Pax6', 'Setd7', 'Gatad1', '…	(89, 2581)	(455, 26376)	Epithilium_down
GO:0006886	intracellular protein transport	4.40342e-08	{'Get4', 'Vps25', 'Agap3', 'Ywhaq', 'Unc93b1', 'Pex13', 'Gsk3b', 'Hikeshi', 'Snx33', 'Ipo8', 'Mtch2', 'Snx31', 'Tmed4', 'Nbea', 'Desi1', 'Nedd4', 'Ndufa13', 'Rtp1', 'Ppp1r3c', 'Fam53c', 'Arl6ip1', 'Camsap3', 'Rpl11', 'Myo6', 'Ap2b1', 'Fam53b', 'Pex7', 'Hspb1', 'Pard3', 'Vti1a', 'Ap1m2', 'Rab27b', 'Bcap31', 'Pex6', 'Sel1l', 'Ap1s3', 'Zdhhc3', 'Sorl1', 'Stx4a', 'Ncoa4', 'Exph5', 'Vps26b', 'Vps54', …	(116, 2581)	(663, 26376)	Epithilium_down
GO:0046474	glycerophospholipid biosynthetic process	1.32399e-07	{'Sh3yl1', 'Pip4k2b', 'Ptdss2', 'Pgap2', 'Gpat4', 'Plscr3', 'Pik3r2', 'Alox15', 'Slc27a1', 'Agpat2', 'Inpp1', 'Cds1', 'Pigh', 'Dgka', 'Pigyl', 'Pigl', 'Pcyt1a', 'Pigg', 'Abhd4', 'Ttc7', 'Pik3c2b', 'Pik3r4', 'Pigu', 'Pcyt2', 'Slc30a5', 'Pgap1', 'Pigt', 'Etnk1', 'Pik3r1', 'Pigc', 'Piga', 'Pigk', 'Pik3cb', 'Socs7', 'Dgkz', 'Pi4kb', 'Pigb', 'Pigp', 'Pigs', 'Pi4ka', 'Cds2'}	(41, 2581)	(155, 26376)	Epithilium_down
GO:0072329	monocarboxylic acid catabolic process	2.12575e-07	{'Hexb', 'Decr2', 'Echdc1', 'Abcd4', 'Acaa1a', 'Abcd3', 'Acat1', 'Etfb', 'Cyp4f13', 'Pex13', 'Pex2', 'Hsd17b4', 'Ids', 'Acadm', 'Akr1a1', 'Auh', 'Ces1d', 'Pck2', 'Nudt19', 'Etfa', 'Acaa2', 'Hsd17b10', 'Ivd', 'Cyp39a1', 'Cyp26b1', 'Pon3', 'Echs1', 'Crot', 'Dcxr', 'Pex7', 'Eci1', 'Adtrp', 'Hadh', 'Sord'}	(34, 2581)	(117, 26376)	Epithilium_down
GO:0033865	nucleoside bisphosphate metabolic process	2.12575e-07	{'Ppcdc', 'Gpat4', 'Pdha1', 'Pdhx', 'Acat1', 'Acsl1', 'Papss1', 'Mccc2', 'Hmgcs1', 'Hsd17b4', 'Hmgcr', 'Ogdh', 'Ces1d', 'Suclg1', 'Acsl6', 'Nudt19', 'Acaa2', 'Acaca', 'Mmut', 'Acadsb', 'Pank1', 'Mpc2', 'Pank3', 'Acsl5', 'Acss2', 'Crot', 'Vdac1', 'Acsm1', 'Fasn', 'Ppcs', 'Mvk', 'Mpc1'}	(32, 2581)	(106, 26376)	Epithilium_down
GO:0016055	Wnt signaling pathway	5.37906e-07	{'Lmbr1l', 'Prkaa2', 'Ccny', 'Lrp4', 'Apc', 'Gpc3', 'Amer1', 'Klf4', 'Sfrp5', 'Ldb1', 'Csnk1g2', 'Rspo1', 'Celsr1', 'Lgr4', 'Gsk3b', 'Wnt10a', 'Bcl9l', 'Kremen1', 'Rspo3', 'Siah2', 'Pitx2', 'Dkk3', 'Tmem131l', 'Sdc1', 'Siah1a', 'Lzts2', 'Wnt4', 'Lrp5', 'Pkd1', 'Wnt3a', 'Cpe', 'Tle5', 'Ryk', 'Porcn', 'Paf1', 'Tcf7l1', 'Axin1', 'Chd8', 'Sfrp1', 'Gid8', 'Nxn', 'Rspo2', 'Tcf7l2', 'Sost', 'Yap1', 'Fbx…	(58, 2581)	(269, 26376)	Epithilium_down
GO:0032981	mitochondrial respiratory chain complex I assembly	5.60561e-07	{'Ndufb3', 'Ndufs7', 'Ndufa2', 'Ndufa8', 'Ndufb4', 'Ndufb5', 'Ndufa6', 'Ndufb11', 'Oxa1l', 'Ndufb10', 'Ndufa3', 'Ndufa5', 'Ndufa13', 'Ndufa10', 'Ndufs6', 'Ndufa9', 'Ndufs5', 'Ndufc2', 'Acad9', 'Ndufs3', 'Ndufb7', 'Ndufs8', 'Ndufa11'}	(23, 2581)	(63, 26376)	Epithilium_down
GO:0019941	modification-dependent protein catabolic process	9.34151e-07	{'Get4', 'Rnf126', 'Psmd13', 'Agap3', 'Mkrn2', 'Tmub1', 'Gsk3b', 'Ube4b', 'Nccrp1', 'Ecpas', 'Nedd4', 'Uba52', 'Gid4', 'Usp22', 'Siah3', 'Rnf10', 'Gid8', 'Nub1', 'Pja2', 'Cop1', 'Fbxo9', 'Keap1', 'Ppp2r5c', 'Ankib1', 'Apc', 'Ankrd9', 'Pcyox1', 'Skp1', 'Map3k1', 'Ttc3', 'Siah2', 'Fbxl19', 'Rnf114', 'Siah1a', 'Spop', 'Usp46', 'Fbxl20', 'Ube3c', 'Wfs1', 'Rpgr', 'Rmnd5a', 'Mylip', 'Rchy1', 'Pml', 'Rn…	(95, 2581)	(541, 26376)	Epithilium_down
GO:0007169	transmembrane receptor protein tyrosine kinase signaling pathway	7.25965e-05	{'Ndn', 'Foxo4', 'Sorbs1', 'Epha1', 'Srebf1', 'Ndst1', 'Apc', 'Foxc1', 'Ss18', 'Dok4', 'Fat4', 'Pik3r2', 'Abl1', 'Smarcc1', 'Igfbp5', 'Erbb3', 'Ddr1', 'Caml', 'Epha4', 'Pdgfra', 'Pdk2', 'Plce1', 'Stmn1', 'Irs1', 'Gsk3b', 'Tiam1', 'Efemp1', 'Insr', 'Ntf3', 'Wnt4', 'Col4a5', 'Tfap2a', 'Ptpra', 'Ephb6', 'Ryk', 'Efna4', 'Ngfr', 'Plcg1', 'Rpe65', 'Mapk14', 'Pdgfa', 'Churc1', 'Braf', 'Sipa1l1', 'Fam83a…	(69, 2581)	(394, 26376)	Epithilium_down
GO:0032774	RNA biosynthetic process	0.00680147	{'Nfix', 'Ncoa2', 'Gtf2i', 'Maz', 'Srebf1', 'Hmgb1', 'Tcea1', 'Zbtb7a', 'Polr2g', 'Gtf2a1', 'Klf4', 'Med16', 'Ldb1', 'Ablim1', 'Snapc5', 'Esrra', 'Irf1', 'Ncbp3', 'Slc39a8', 'Cbfa2t2', 'Thra', 'Gsk3b', 'Bcl9l', 'Foxp1', 'Polr3g', 'Tcf20', 'Trp63', 'Tcf3', 'Epas1', 'Sp6', 'Hipk3', 'Kat2b', 'Tfap2a', 'Jmy', 'Nfatc2', 'Taf4', 'Rprd1a', 'Gtf2ird1', 'Brf1', 'Wnt3a', 'Cic', 'Paf1', 'Tcf7l1', 'Smarcc2',…	(76, 2581)	(515, 26376)	Epithilium_down
GO:0034660	ncRNA metabolic process	0.0388671	{'Ankrd34c', 'Ints3', 'Rps8', 'Parn', 'Snapc5', 'Wdr6', 'Dis3l2', 'Rpl5', 'Rps19', 'Rpl35', 'Rpp21', 'Rpusd1', 'Rtraf', 'Tent4b', 'Mepce', 'Drosha', 'Xrn1', 'Rps21', 'Dicer1', 'Imp3', 'Zcchc7', 'Trir', '2210016F16Rik', 'Khsrp', 'Rpl14', 'Rps27', 'Znhit6', 'Rps28', 'Rps24', 'Vars2', 'Osgep', 'Exosc7', 'Hars2', 'Rps7', 'Cdkal1', 'Rps14', 'Elp3', 'Ago1', 'Rps25', 'Rps17', 'Ints6l', 'Hsd17b10', 'Ints…	(68, 2581)	(482, 26376)	Epithilium_down
GO:0006396	RNA processing	0.0414488	{'Ankrd34c', 'Ints3', 'Rprd2', 'Arvcf', 'Rps19', 'Prpf40b', 'Wtap', 'Ecd', 'Rps24', 'Osgep', 'Rps7', 'Ints6l', 'Exosc7', 'Rps25', 'Elp3', 'Ppil1', 'Gtf2h5', 'Rrp36', 'Rps15', 'Rpl11', 'Eri3', 'Rpl35a', 'Mbnl2', 'Snrnp200', 'Khsrp', 'Sf3b2', 'Thoc7', 'Srsf2', 'Rps14', 'Cdkal1', 'Ago1', 'Gemin7', 'Rps17', 'Mbnl1', 'Pnn', 'Rpl7', 'Mrpl44', 'Pabpn1', 'Snip1', 'Ivns1abp', 'Nono', 'Zmat2', 'Grsf1', 'Rp…	(102, 2581)	(781, 26376)	Epithilium_down
GO:0016071	mRNA metabolic process	0.0863507	{'Ncoa2', 'Srebf1', 'Mettl7a1', 'Mbnl2', 'Lsm4', 'Usp25', 'Srpk2', 'Parn', 'Cstf2t', 'Rprd2', 'Sugp2', 'Dis3l2', 'Snrnp200', 'Ncbp3', 'Arvcf', 'Pan3', 'Tent4b', 'Thra', 'Esrp1', 'Prpf40b', 'Cnot6l', 'Esrp2', 'U2af1l4', 'Wtap', 'Cnot6', 'Xrn1', 'Ythdf2', 'Zcchc7', 'Epas1', 'Khsrp', 'Hipk3', 'Sf3b6', 'Rida', 'Sf3b2', 'Tdrd3', 'Ecd', 'Rprd1a', 'Taf4', 'Gtpbp2', 'Prpf19', 'Ppie', 'Thoc7', 'Exosc7', '…	(76, 2581)	(573, 26376)	Epithilium_down
GO:0051607	defense response to virus	0.328627	{'Akap1', 'Vamp8', 'Bcl2', 'Irf1', 'Ddx58', 'Oasl2', 'Ticam1', 'Ncbp3', 'Unc93b1', 'Irf7', 'Polr3g', 'Samhd1', 'Ddx60', 'Dicer1', 'Spon2', 'Parp9', 'G3bp1', 'Trim41', 'Zmynd11', 'Dhx16', 'Ifit1bl1', 'Polr3e', 'Pycard', 'Mid2', 'Trim11', 'Trim12a', 'Mavs', 'Dtx3l', 'Marchf2', 'Pml', 'Trim7', 'Trim26', 'Cxadr', 'Trim28', 'Oas1b', 'Polr3f'}	(36, 2581)	(265, 26376)	Epithilium_down
GO:0006401	RNA catabolic process	0.438461	{'Rnaset2a', 'Parn', 'Dis3l2', 'Pan3', 'Tent4b', 'Cnot6l', 'Cnot6', 'Xrn1', 'Ythdf2', 'Zcchc7', 'Trir', 'Khsrp', 'Rida', 'Gtpbp2', 'Exosc7', 'Ago1', 'Cnot10', 'Nudt12', 'Dcp2', 'Zfp36l2', 'Polr2g', 'Lsm4'}	(22, 2581)	(153, 26376)	Epithilium_down
GO:0018212	peptidyl-tyrosine modification	0.742876	{'Mapk3', 'Kit', 'Epha4', 'Efemp1', 'Epha1', 'Fgfr2', 'Insr', 'Fgfr3', 'Lrrk1', 'Abl1', 'Ddr1', 'Clk4', 'Pdgfra', 'Erbb2'}	(14, 2581)	(106, 26376)	Epithilium_down
GO:1990266	neutrophil migration	0.696184	{'Emp2', 'Cxadr', 'S100a7l2', 'Cx3cl1', 'Ppia'}	(5, 2581)	(91, 26376)	Epithilium_down
GO:0071621	granulocyte chemotaxis	0.876423	{'Cxadr', 'S100a7l2', 'Il17rc', 'Cx3cl1', 'Ppia'}	(5, 2581)	(83, 26376)	Epithilium_down
GO:0002757	immune response-activating signaling pathway	0.996946	{'Bag6', 'Nod1', 'Bcl2', 'Icosl', 'Abl1', 'Ddx58', 'Ticam1', 'Unc93b1', 'Tlr5', 'Wnk1', 'Nfatc2', 'Nmi', 'Psen1', 'Plcg1', 'Braf', 'Pycard', 'Sppl3', 'Mavs', 'Hras', 'Stk11', 'Dennd1b'}	(21, 2581)	(257, 26376)	Epithilium_down
GO:0070098	chemokine-mediated signaling pathway	1	{'Foxc1', 'Wnk1', 'Sh2b3', 'Cx3cl1'}	(4, 2581)	(63, 26376)	Epithilium_down
GO:0051607	defense response to virus	2.19162e-20	{'Ifi213', 'Trim31', 'Nlrp3', 'Unc13d', 'Ddx58', 'Bnip3l', 'Apobec3', 'Phb2', 'Trim30a', 'Samhd1', 'Rtp4', 'Apobec1', 'Trex1', 'Cgas', 'Tlr7', 'Exosc5', 'Ifngr2', 'Ifna12', 'Trim25', 'Tbk1', 'Zbp1', 'Tnf', 'Ripk3', 'Rnf185', 'Trim13', 'Dhx15', 'Ifit1bl1', 'Ifitm1', 'Rnf135', 'Ifna1', 'Nt5c3', 'Ifit1bl2', 'Ifi205', 'Ifit1', 'Slfn9', 'Tlr9', 'Casp1', 'Il6', 'Lsm14a', 'Atg7', 'Il12b', 'Ddx60', 'Rnas…	(138, 6438)	(265, 26376)	Stroma_up
GO:0006396	RNA processing	8.38686e-20	{'Hnrnpc', 'Mphosph10', 'Trim71', 'Prpf4', 'Ddx46', 'Adar', 'Apobec1', 'Ik', 'Ecd', 'Exosc5', 'Dhx15', 'Mak16', 'Tfb2m', 'Rrp36', 'Sbds', 'Wdr36', 'Thumpd2', 'Pin4', 'Rbm24', 'Nsun2', 'Prpf39', 'Trmt12', 'Fam207a', 'Fbll1', 'Bop1', 'Fcf1', 'Ddx21', 'Rbmx2', 'Wdr55', 'Ddx52', 'Txnl4a', 'Magohb', 'Ago2', 'Snrpf', 'Zbtb8os', 'Zranb2', 'Cstf1', 'Frg1', 'Sf1', 'Rrp1', 'Srsf7', 'Snrpb2', 'Zfp36l1', 'Bc…	(310, 6438)	(781, 26376)	Stroma_up
GO:0002757	immune response-activating signaling pathway	2.38065e-19	{'Mapkapk2', 'Nlrp3', 'Ddx58', 'Tirap', 'Phb2', 'Malt1', 'Crkl', 'Naglu', 'Cgas', 'Wnk1', 'Tlr7', 'Ly96', 'Pik3ap1', 'Trim25', 'Tbk1', 'Bcl10', 'Cmklr1', 'Tnf', 'Stoml2', 'Rela', 'Nckap1l', 'Cblb', 'Nfkbiz', 'Rnf135', 'Ipo5', 'Nr4a3', 'Nepn', 'Havcr2', 'C3ar1', 'Fpr-rs7', 'Tlr9', 'Casp1', 'Lsm14a', 'Btnl4', 'Stk11', 'Ptpn6', 'Lat', 'Ap3b1', 'Bcar1', 'Grb2', 'Reg3g', 'Pde4b', 'Cd3e', 'Tlr6', 'Nlrp…	(133, 6438)	(257, 26376)	Stroma_up
GO:0016071	mRNA metabolic process	1.30748e-18	{'Hnrnpc', 'Prpf6', 'Zc3h3', 'Slfn14', 'Ereg', 'Thrap3', 'Prpf4', 'Upf2', 'Papolb', 'Ddx46', 'Wtap', 'Wbp11', 'Alkbh5', 'Adar', 'Apobec1', 'Bud31', 'Taf7', 'Ern1', 'Cdc5l', 'Snrnp48', 'Ik', 'Sugp1', 'Exosc5', 'Ecd', 'Tent2', 'Hbs1l', 'Strap', 'Rnps1', 'Dhx34', 'Dhx15', 'Hnrnpll', 'Rara', 'Nfkbiz', 'Polr1h', 'Ssu72', 'Virma', 'Exosc3', 'Srpk1', 'Taf12', 'Gspt2', 'Cwc22', 'Taf3', 'Rbm24', 'Ern2', '…	(240, 6438)	(573, 26376)	Stroma_up
GO:0032446	protein modification by small protein conjugation	4.07199e-16	{'Wdr77', 'Ubd', 'Fbxw11', 'Trim71', 'Trim31', 'Rnf11', 'Trim47', 'Dcaf15', 'Mkrn2', 'Trim75', 'Rnf146', 'Atg3', 'Trim30a', 'Rnf133', 'Birc6', 'Marchf5', 'Pcnp', 'Trim58', 'Trim25', 'Smurf2', 'Eloc', 'Wac', 'Neurl3', 'Ccnf', 'Rnf185', 'Anapc7', 'Trim13', 'Socs6', 'Ube2b', 'Asb2', 'Rnf125', 'Ube2l3', 'Ube4a', 'Rnf135', 'Trim39', 'Cul5', 'Rnf14', 'Pcgf5', 'Trim40', 'Trim38', 'Med6', 'Marchf4', 'Klh…	(228, 6438)	(558, 26376)	Stroma_up
GO:0019941	modification-dependent protein catabolic process	9.2786e-13	{'Wdr77', 'Ubd', 'Fbxw11', 'Dcaf12', 'Trim71', 'Trim31', 'Ascc3', 'Rnf11', 'Psmd7', 'Chmp2a', 'Mkrn2', 'Rnf146', 'Usp28', 'Usp38', 'Rnf133', 'Spsb3', 'Gba', 'Wdr26', 'Pcnp', 'Naglu', 'Trim58', 'Psma4', 'Trim25', 'Smurf2', 'Eloc', 'Ubap1', 'Rnf185', 'Ccnf', 'Psma3', 'Trim13', 'Ube2b', 'Fbxo6', 'Rnf125', 'Ube2l3', 'Aup1', 'Asb2', 'Ube4a', 'Rad23b', 'Cul5', 'Kctd6', 'Rnf14', 'Faf2', 'Fbxo33', 'Trim3…	(212, 6438)	(541, 26376)	Stroma_up
GO:1990266	neutrophil migration	6.18425e-11	{'Ccl25', 'Ccl8', 'Cd177', 'Ccl22', 'Pde4b', 'Itgb2l', 'Ccl19', 'Ccl2', 'Cxcr2', 'Vav3', 'Trem3', 'Ccl24', 'C5ar1', 'Ccl4', 'Ccl9', 'Cxcr1', 'Ccl5', 'Ccl20', 'Cxcl10', 'Cxcl1', 'Cxcl3', 'Syk', 'Myo1f', 'Itgb2', 'S100a9', 'Ccl6', 'Csf3r', 'Nckap1l', 'Pf4', 'Jaml', 'Spp1', 'Lgals3', 'Cklf', 'Irak4', 'Vav1', 'Dapk2', 'Trem1', 'Il17b', 'Cxcl15', 'Ppbp', 'Il1b', 'Mcoln2', 'S100a8', 'Pikfyve', 'Ccl7', …	(54, 6438)	(91, 26376)	Stroma_up
GO:0032774	RNA biosynthetic process	1.0778e-10	{'Zbtb7a', 'Taf1', 'Gtf3c6', 'Ereg', 'Chd5', 'Top1', 'Gmeb1', 'Ablim3', 'Thrap3', 'Tbpl1', 'Myocd', 'Taf7', 'Cebpd', 'Hoxa13', 'Polr2k', 'Eloc', 'Barx2', 'Rela', 'Tnfrsf1a', 'Mthfs', 'Ell', 'Mrpl12', 'Rara', 'Nfkbiz', 'Tfb2m', 'Sqstm1', 'Polr1h', 'Snapc2', 'Ssu72', 'Wdr82', 'Atn1', 'Taf12', 'Helb', 'Kdm1a', 'Creb1', 'Taf9', 'Gtf2f1', 'Spocd1', 'Atg7', 'Fos', 'Cdk9', 'Pola2', 'Inhba', 'Wwp2', 'Ap3…	(197, 6438)	(515, 26376)	Stroma_up
GO:0071621	granulocyte chemotaxis	7.82031e-10	{'Ccl25', 'Ccl8', 'Ccl22', 'Pde4b', 'Itgb2l', 'Ccl19', 'Scg2', 'Ccl2', 'Cxcr2', 'Vav3', 'Trem3', 'Ccl24', 'C5ar1', 'Ccl4', 'Ccl9', 'Cxcr1', 'Ccl5', 'Ccl20', 'Cxcl10', 'Cxcl1', 'Cxcl3', 'Syk', 'Itgb2', 'S100a9', 'Ccl6', 'Csf3r', 'Vegfa', 'Pf4', 'Jaml', 'Nckap1l', 'Spp1', 'Lgals3', 'Cklf', 'Vav1', 'Trem1', 'Il17b', 'Cxcl15', 'Ppbp', 'Il1b', 'S100a8', 'Pikfyve', 'Ccl7', 'Ccl21a', 'Itgam', 'Cxcl5', '…	(49, 6438)	(83, 26376)	Stroma_up
GO:0070098	chemokine-mediated signaling pathway	2.18254e-07	{'Ptk2b', 'Ccl25', 'Ccl8', 'Ccl22', 'Lyn', 'Ccr1l1', 'Ccl19', 'Ccl2', 'Cxcr2', 'Ccr9', 'Ccl24', 'Ccl4', 'Ccl9', 'Gpr35', 'Ccl5', 'Wnk1', 'Ccr1', 'Ccl20', 'Cxcl10', 'Cxcl1', 'Cxcl3', 'Ackr3', 'Ccl6', 'Pf4', 'Wbp1l', 'Cxcr4', 'Cib1', 'Cxcl15', 'Ppbp', 'Ccrl2', 'Oxsr1', 'Ccl7', 'Ccl21a', 'Cxcl5', 'Cxcl2', 'Ccl3', 'Tff2'}	(37, 6438)	(63, 26376)	Stroma_up
GO:0006886	intracellular protein transport	2.89295e-07	{'Hgs', 'Rab8a', 'Pex26', 'Xpo5', 'Marcks', 'Phb2', 'Ranbp2', 'Erbin', 'Adar', 'Rtp4', 'Rab11a', 'Snx31', 'Bid', 'Arl5c', 'Ap1s2', 'Timm10', 'Ap2a1', 'Napa', 'Vps8', 'Cd24a', 'Ipo9', 'Rab6a', 'Pom121', 'Nutf2', 'Nup155', 'Aup1', 'Vipas39', 'Zdhhc25', 'Sec31b', 'Sqstm1', 'Arl5b', 'Gga1', 'Mon1b', 'Rab10', 'Faf2', 'Ipo5', 'Stxbp2', 'Mmp12', 'Kpna2', 'Tomm40', 'Kpna4', 'Cdkn1a', 'Arl4a', 'Rab43', 'G…	(227, 6438)	(663, 26376)	Stroma_up
GO:0006401	RNA catabolic process	7.00928e-07	{'Lsm7', 'Zfp36l1', 'Fen1', 'Pabpc1', 'Ddx5', 'Etf1', 'Ago4', 'Mettl14', 'Zhx2', 'Lsm6', 'Rnaseh1', 'Slfn14', 'Eif4a3', 'Magoh', 'Noct', 'Thrap3', 'Pan3', 'Upf2', 'Cnot1', 'Rbm7', 'Magohb', 'Tent4b', 'Pym1', 'Dcp1a', 'Zfp36l3', 'Lsm1', 'Ythdf2', 'Ncbp1', 'Mrto4', 'Upf1', 'Exosc5', 'Lin28a', 'Oas2', 'Isg20', 'Zc3h4', 'Hbs1l', 'Eloc', 'Tent2', 'Gtpbp2', 'Exosc9', 'Rnps1', 'Dhx34', 'Csde1', 'Pan2', …	(69, 6438)	(153, 26376)	Stroma_up
GO:0034660	ncRNA metabolic process	8.67732e-07	{'Mphosph10', 'Trim71', 'Utp3', 'Tdrd1', 'Slfn14', 'Top1', 'Suv39h1', 'Rbm7', 'Wbp11', 'Adar', 'Cars2', 'Riok2', 'Rcl1', 'Exosc5', 'Rbm3', 'Eloc', 'Osgep', 'Nup155', 'Ell', 'Mak16', 'Tfb2m', 'Wdr74', 'Rrp36', 'Sbds', 'Wdr36', 'Snapc2', 'Wdr82', 'Exosc3', 'Thumpd2', 'Pin4', 'Slfn9', 'Ern2', 'Pus3', 'Nsun2', 'Rpl35a', 'Trmt12', 'Nol10', 'Dkc1', 'Rnasel', 'Mto1', 'Fam207a', 'Ints5', 'Fbll1', 'Mettl1…	(172, 6438)	(482, 26376)	Stroma_up
GO:0006338	chromatin remodeling	1.22469e-06	{'Zbtb7a', 'Glyr1', 'Ifi213', 'Hdac1', 'Kdm6b', 'Primpol', 'Lmnb2', 'Chd5', 'Top1', 'Nap1l4', 'Ubn1', 'Dr1', 'Yy1', 'Suv39h1', 'Zfp335', 'Suz12', 'Mtf2', 'Jdp2', 'Mta2', 'Kdm4d', 'Naa60', 'Wac', 'H1f9', 'Nfkbiz', 'Chtop', 'Suds3', 'Pcgf5', 'Ifi205', 'Lrif1', 'Nsd3', 'Chek1', 'Sirt2', '4930480E11Rik', 'Kdm1a', 'Hjurp', 'Sphk2', 'Sdr16c5', 'Bicra', 'Dot1l', 'Tfpt', 'Cdk9', 'Kmt2d', 'Brca1', 'Actb',…	(163, 6438)	(455, 26376)	Stroma_up
GO:0007169	transmembrane receptor protein tyrosine kinase signaling pathway	0.00119358	{'Socs2', 'Sorbs1', 'Mapkapk2', 'Trim71', 'Vegfc', 'Pxn', 'Ereg', 'Nedd9', 'Slc31a1', 'Dok6', 'Mvp', 'Crkl', 'Fgf22', 'Slc39a14', 'Zfyve27', 'Rgs14', 'Ndel1', 'Gdf15', 'Pgf', 'Clec14a', 'Ngf', 'Csrnp1', 'Nr4a3', 'Ubash3b', 'Ptpn2', 'Irs4', 'Shc2', 'Adgre4', 'Sgpl1', 'Lox', 'Epgn', 'Nrg3', 'Lat', 'Bcar1', 'Gpr21', 'Grb2', 'Gdnf', 'Klb', 'Vegfd', 'Fgf7', 'Xbp1', 'Pten', 'Anks1', 'Pik3cd', 'Gsk3a', …	(131, 6438)	(394, 26376)	Stroma_up
GO:0018212	peptidyl-tyrosine modification	0.00353387	{'Ptk2b', 'Nod2', 'Ptpn6', 'Lyn', 'Jak3', 'Btk', 'Pxn', 'Sh2d1b1', 'Htr2a', 'Cd3e', 'Ptprc', 'Il2', 'Abl2', 'Clk3', 'Jak2', 'Csf1r', 'Hk1', 'Jak1', 'Pkdcc', 'Clk1', 'Lif', 'Clk4', 'Fes', 'Cd24a', 'Syk', 'Tpst2', 'Il15', 'Igf1r', 'Vegfa', 'Spink1', 'Ltk', 'Lep', 'Sh2d1b2', 'Il12rb2', 'Ptk6', 'Hck', 'Srms', 'Dyrk1a', 'Osm', 'Ntrk1', 'Fgr', 'Stat5a', 'Map2k2'}	(43, 6438)	(106, 26376)	Stroma_up
GO:0046474	glycerophospholipid biosynthetic process	0.0204681	{'Socs2', 'Pgap2', 'Fam126a', 'Sh3glb1', 'Alox15', 'Pigw', 'Dgkg', 'Plscr1', 'Pi4k2a', 'Pgs1', 'Socs3', 'Dgkd', 'Ip6k1', 'Cish', 'Ptpmt1', 'Dpm2', 'Dgkq', 'Fgf7', 'Pigm', 'Pik3c2a', 'Pip5k1c', 'Pigx', 'Lpcat2', 'Pik3cd', 'Mboat7', 'Cln3', 'Cept1', 'Abhd5', 'Itpkb', 'Uvrag', 'Pik3c2b', 'Pigf', 'Pisd', 'Socs6', 'Ttc7b', 'Smg1', 'Vac14', 'Pik3c2g', 'Pgap1', 'Plcg2', 'Piga', 'Apoa2', 'Pip4k2a', 'Impa…	(55, 6438)	(155, 26376)	Stroma_up
GO:0006631	fatty acid metabolic process	0.0967571	{'Echdc3', 'Lipc', 'Acads', 'Ces1f', 'Lpl', 'Acoxl', 'Gstp3', 'Prkaa1', 'Snca', 'Acsm2', 'Pla2g2f', 'Tnfrsf1a', 'Mblac2', 'Cyp2g1', 'Acbd5', 'Slc27a4', 'Ltc4s', 'Cyp4a32', 'Ppara', 'Acsl5', 'Atp6v1b1', 'Cyp2b10', 'Pla2g4f', 'Naaa', 'Alox12', 'Sgpl1', 'Brca1', 'Cyp2d34', 'Acsbg1', 'Acot12', 'Alox15', 'Lipe', 'Acnat1', 'Prkab2', 'Ggt5', 'Olah', 'Cyp2c66', 'Cyp4a14', 'Degs1', 'Ptgs2', 'Ces1c', 'Pecr…	(112, 6438)	(372, 26376)	Stroma_up
GO:0009117	nucleotide metabolic process	0.585892	{'Ak9', 'Pdhx', 'Samhd1', 'Tbpl1', 'Prpsap2', 'Atic', 'Acsm2', 'Stoml2', 'Mdh1b', 'Ndufs4', 'Slc25a25', 'Nt5c3', 'Sult2b1', 'Acsl5', 'Entpd1', 'Atp6v1b1', 'Pklr', 'Rhoa', 'Ak2', 'Uck2', 'Myh3', 'Lrrk2', 'Acot12', 'Sult2a1', 'Slc4a7', 'Rab23', 'Uck1', 'Oasl2', 'Pde2a', 'Aldoa', 'Pank2', 'Acnat1', 'Uprt', 'Prdx5', 'Tk2', 'Dctpp1', 'Nme9', 'Fam20c', 'Nt5e', 'Ldha', 'Atp6v1b2', 'Fmo5', 'Pgd', 'Hmgcl'…	(121, 6438)	(445, 26376)	Stroma_up
GO:0009141	nucleoside triphosphate metabolic process	1	{'Tgfb1', 'Lrrk2', 'Ak9', 'Rab23', 'Uck1', 'Pnp', 'Aldoa', 'Ran', 'Dnajc30', 'Atp7a', 'Gnai3', 'Atp6v1a', 'Nme6', 'Samhd1', 'Ampd3', 'Tbpl1', 'Dctpp1', 'Nme9', 'Nt5e', 'Fam20c', 'Stoml2', 'Atp6v1b2', 'Oga', 'Pkm', 'Ndufs4', 'Slc25a25', 'Ctps', 'Ak7', 'Nudt15', 'Rhoq', 'Ndufs1', 'Ldhc', 'Nme1', 'Atp6v1b1', 'Abcc6', 'Ndufs2', 'Pklr', 'Rhoa', 'Ada', 'Ak2', 'Uck2', 'Myh3'}	(42, 6438)	(164, 26376)	Stroma_up
GO:0072329	monocarboxylic acid catabolic process	1	{'Lpin3', 'Acads', 'Idua', 'Lipe', 'Slc16a3', 'Ces1f', 'Acoxl', 'Lpin2', 'Slc16a1', 'Cyp4f18', 'Acsbg2', 'Xylb', 'Ldha', 'Ppard', 'Lep', 'Pgd', 'Scp2', 'Slc27a4', 'Abhd1', 'Slc27a2', 'Faah', 'Cyp2w1', 'Idnk', 'Acot8', 'Ldhc', 'Hoga1', 'Sesn2', 'Abcd2', 'Adtrp', 'Acat3'}	(30, 6438)	(117, 26376)	Stroma_up
GO:0033865	nucleoside bisphosphate metabolic process	1	{'Oxct2a', 'Acot12', 'Sult2a1', 'Pdhx', 'Them5', 'Pank2', 'Acsl1', 'Acnat1', 'Sult2a5', 'Dgat1', 'Hmgcr', 'Acsm3', 'Tdo2', 'Acsm2', 'Sult1e1', 'Dgat2', 'Acly', 'Acss1', 'Acnat2', 'Hmgcl', 'Pipox', 'Sult2b1', 'Acsl5', 'Acsl4', 'Acot8', 'Oxsm', 'Sult1b1'}	(27, 6438)	(106, 26376)	Stroma_up
GO:0032981	mitochondrial respiratory chain complex I assembly	0.176206	{'Foxred1', 'Ndufs1', 'Lyrm2', 'Ndufs4', 'Aifm1', 'Tmem126b', 'Ndufs2', 'Ndufb11b'}	(8, 6438)	(63, 26376)	Stroma_up
GO:1901293	nucleoside phosphate biosynthetic process	0.955532	{'Tgfb1', 'Ak9', 'Slc4a7', 'Nmnat2', 'Pdhx', 'Uck1', 'Dck', 'Pnp', 'Oasl2', 'Aldoa', 'Acsl1', 'Pank2', 'Dnajc30', 'Gucy1b1', 'Uprt', 'Nme6', 'Ampd3', 'Nppb', 'Tbpl1', 'Nampt', 'Prpsap2', 'Tk1', 'Ppat', 'Atic', 'Nppc', 'Nme9', 'Ak2', 'Stoml2', 'Nmrk1', 'Acly', 'Pkm', 'Acss1', 'Ndufs4', 'Upp1', 'Ctps', 'Adssl1', 'Mapk1', 'Ak7', 'Acsl5', 'Acsl4', 'Ndufs1', 'Ldhc', 'Nme1', 'Nadk', 'Ndufs2', 'Mthfd2l'…	(53, 6438)	(234, 26376)	Stroma_up
GO:0016055	Wnt signaling pathway	1	{'Lmbr1l', 'Senp2', 'Tgfb1', 'Prkaa2', 'Csnk2b', 'Daam1', 'Sdhaf2', 'Fbxw11', 'Lrrfip2', 'Spin1', 'Csnk1d', 'Dvl3', 'Hhex', 'Zranb1', 'Klhl12', 'Rnf146', 'Myc', 'Xiap', 'Pten', 'Otulin', 'Zbtb33', 'Csnk1e', 'Brd7', 'Strn', 'Gsk3a', 'Ddx3x', 'Rac1', 'Amer2', 'Tax1bp3', 'Prkaa1', 'Wnt9b', 'Mbd2', 'Lats2', 'Krt6a', 'Rac3', 'Slc9a3r1', 'Sox9', 'Foxo3', 'Hbp1', 'Cyld', 'Axin1', 'Pias4', 'Etv2', 'Bcl9'…	(65, 6438)	(269, 26376)	Stroma_up
GO:0006412	translation	1	{'Rpsa', 'Mrps31', 'Aars2', 'Eef1e1', 'Mrpl38', 'Rpl15', 'Etf1', 'Mrpl46', 'Mars1', 'Mtfmt', 'Mrpl32', 'Mrpl43', 'Abtb1', 'Eif1b', 'Fau', 'Eif2s2', 'Mtg1', 'Mrps28', 'Mrpl33', 'Eif4e3', 'Cars', 'Mrps17', 'Mrps33', 'Mrpl16', 'Mrpl39', 'Eif2b2', 'Rpl29', 'Mrpl41', 'Mrps15', 'Larp4', 'Hars', 'Eif4e2', 'Mrpl52', 'Drg1', 'Cars2', 'Mrpl40', 'Eif1', 'Eif6', 'Rbm3', 'Eif4a1', 'Hbs1l', 'Eif2b5', 'Mrpl45',…	(76, 6438)	(314, 26376)	Stroma_up
GO:0006412	translation	2.22212e-08	{'Rps4x', 'Eif3k', 'Rpl8', 'Rplp1', 'Rpl10a', 'Rpl22', 'Rpl41', 'Rpl5', 'Rps19', 'Rps3a1', 'Rpl23', 'Rps29', 'Zar1', 'Rps21', 'Mtrf1l', 'Rps26', 'Rpl14', 'Rpl4', 'Rps11', 'Eif3h', 'Rps28', 'Rpl28', 'Rps24', 'Rps7', 'Rps10', 'Rps14', 'Rps25', 'Eef2', 'Rpl13a', 'Mrpl34', 'Rpl31', 'Rps20', 'Eif4a2', 'Rps3', 'Rplp0', 'Rps15', 'Rpl13', 'Rpl12', 'Rps23', 'Rpl11', 'Eef1b2', 'Rpl37a', 'Rps5', 'Rpl27a', '…	(45, 1327)	(314, 26376)	Stroma_down
GO:0007169	transmembrane receptor protein tyrosine kinase signaling pathway	5.37815e-08	{'Ndn', 'Fgfbp1', 'Fgfr1', 'Ephb4', 'Srebf1', 'Ext1', 'Eif4ebp1', 'Foxc1', 'Fat4', 'Ntrk3', 'Efna5', 'Abl1', 'Igfbp5', 'Tbx2', 'Pdgfra', 'Sulf1', 'Ccn2', 'Efemp1', 'Gfra1', 'Col4a1', 'Gab1', 'Col4a2', 'Col4a5', 'Svep1', 'Stat5b', 'Fgf10', 'Col4a3', 'Ptpra', 'Npr2', 'Ryk', 'Fgf15', 'Ghr', 'Ins1', 'Fgf1', 'Angpt2', 'Pik3r1', 'Itgb3', 'Angptl1', 'Ston1', 'Kdr', 'Myoc', 'Ddr2', 'Pdgfrb', 'Sort1', 'Nt…	(51, 1327)	(394, 26376)	Stroma_down
GO:1901293	nucleoside phosphate biosynthetic process	1.6453e-07	{'Hprt', 'Ndufa2', 'Atp5e', 'Pth2', 'Acat1', 'Tyms', 'Atp5a1', 'Ndufa6', 'Mlycd', 'Atp5h', 'Atp5j', 'Ndufb11', 'Ndufc1', 'Ndufb10', 'Npr2', 'Ak3', 'Sdha', 'Ndufa5', 'Ndufa13', 'Mmut', 'Atp5o', 'Atp5j2', 'Mpc2', 'Atp5b', 'Adcy2', 'Atp5k', 'Ndufs5', 'Atp5d', 'Ndufa1', 'Ndufc2', 'Adcy6', 'Atp5g3', 'Pdhb', 'Ndufv3', 'Ndufs8', 'Adk'}	(36, 1327)	(234, 26376)	Stroma_down
GO:0009141	nucleoside triphosphate metabolic process	8.15475e-07	{'Ndufa2', 'Atp5e', 'Atp1a2', 'Atp5a1', 'Ndufa6', 'Atp1b1', 'Atp5h', 'Atp5j', 'Ndufb11', 'Ndufc1', 'Ndufb10', 'Ak3', 'Sdha', 'Ndufa5', 'Ndufa13', 'Atp5o', 'Atp5j2', 'Atp5b', 'Atp5k', 'Cfh', 'Ndufs5', 'Atp5d', 'Ndufa1', 'Ndufc2', 'Atp5g3', 'Ndufv3', 'Ndufs8', 'Adk'}	(28, 1327)	(164, 26376)	Stroma_down
GO:0009117	nucleotide metabolic process	1.0733e-06	{'Ndufv3', 'Nudt7', 'Hprt', 'Gda', 'Ndufa2', 'Atp5e', 'Pth2', 'Atp1a2', 'Acat1', 'Enpp5', 'Tyms', 'Nnt', 'Atp5a1', 'Ndufa6', 'Atp1b1', 'Hsd17b4', 'Mlycd', 'Atp5h', 'Atp5j', 'Ndufb11', 'Ndufc1', 'Ndufb10', 'Npr2', 'Ak3', 'Sdha', 'Acot4', 'Ndufa5', 'Sucla2', 'Ndufa13', 'Mdh1', 'Mmut', 'Acadsb', 'Atp5o', 'Atp5j2', 'Mpc2', 'Atp5b', 'Adcy2', 'Atp5k', 'Cfh', 'Baat', 'Ndufs5', 'Atp5d', 'Ndufa1', 'Ndufc2…	(52, 1327)	(445, 26376)	Stroma_down
GO:0016055	Wnt signaling pathway	1.69426e-06	{'Ext1', 'Gpc3', 'Pkd2', 'Ldb1', 'Dact3', 'Sfrp2', 'Pitx2', 'Dkk3', 'Cpz', 'Nkd1', 'Lrp5', 'Ndrg2', 'Pkd1', 'Tle5', 'Cpe', 'Fgf10', 'Ddit3', 'Ryk', 'Hesx1', 'Adgra2', 'Ednra', 'Fzd2', 'Ddb1', 'Gpc4', 'Cthrc1', 'Apcdd1', 'Amotl2', 'Myoc', 'Wnt11', 'Sost', 'Macf1', 'Frat2', 'Ednrb', 'Wls', 'Dkk2', 'Nid1', 'Wnt5a'}	(37, 1327)	(269, 26376)	Stroma_down
GO:0032981	mitochondrial respiratory chain complex I assembly	0.00175663	{'Ndufa6', 'Ndufa5', 'Ndufa13', 'Ndufs5', 'Ndufa2', 'Ndufa1', 'Ndufc2', 'Ndufaf8', 'Ndufb11', 'Ndufc1', 'Ndufb10', 'Ndufs8'}	(12, 1327)	(63, 26376)	Stroma_down
GO:0006631	fatty acid metabolic process	0.00265401	{'Adh7', 'Plp1', 'Nudt7', 'Ptgis', 'Slc27a1', 'Acat1', 'Hacd3', 'Etfb', 'Dbi', 'Tecr', 'Acot11', 'Hsd17b4', 'Mlycd', 'Fads2', 'Acadm', 'Gstm1', 'Ech1', 'Acot4', 'Gstp1', 'Pam', 'Mmut', 'Acadsb', 'Ptgds', 'Cyb5a', 'Fads1', 'Scd2', 'Cygb', 'Pla2g5', 'Gpx1', 'Mcat', 'Baat', 'Gstm2', 'Aoah', 'Cyp2f2', 'Ephx1', 'Hadh', 'Gpx4'}	(37, 1327)	(372, 26376)	Stroma_down
GO:0006886	intracellular protein transport	0.0821627	{'Exoc4', 'Clu', 'Prkaca', 'Lmna', 'Stx16', 'Tmed3', 'Ahcyl1', 'Agap3', 'Herpud1', 'Becn1', 'Klc1', 'Tmed10', 'Bbc3', 'Cttn', 'Copz2', 'Sec61a1', 'Copa', 'Mtch1', 'Tmed4', 'Ppp3r1', 'Nedd4', 'Clip3', 'Mgarp', 'Apba1', 'Pkd1', 'Tomm7', 'Romo1', 'Ap2a2', 'Sec31a', 'Ndufa13', 'Rtp1', 'Sec62', 'Pard3', 'Myo7a', 'Pik3r1', 'Rab3ip', 'Sort1', 'Erlec1', 'Uaca', 'Rpl11', 'Large1', 'Myo6', 'Macf1', 'Wls', …	(49, 1327)	(663, 26376)	Stroma_down
GO:0018212	peptidyl-tyrosine modification	0.187486	{'Fgfr1', 'Efemp1', 'Lrrk1', 'Aatk', 'Ghr', 'Abl1', 'Cav1', 'Kdr', 'Pdgfra', 'Ddr2', 'Pdgfrb'}	(11, 1327)	(106, 26376)	Stroma_down
GO:0033865	nucleoside bisphosphate metabolic process	0.187486	{'Nudt7', 'Baat', 'Acot4', 'Mlycd', 'Hsd17b4', 'Sucla2', 'Mmut', 'Acadsb', 'Mpc2', 'Pdhb', 'Acat1'}	(11, 1327)	(106, 26376)	Stroma_down
GO:0072329	monocarboxylic acid catabolic process	0.434167	{'Nudt7', 'Hexb', 'Etfb', 'Hsd17b4', 'Ids', 'Acadm', 'Akr1a1', 'Acat1', 'Hadh', 'Sord'}	(10, 1327)	(117, 26376)	Stroma_down
GO:0071621	granulocyte chemotaxis	0.668774	{'Bsg', 'Cxadr', 'Ppib', 'Fcgr3', 'Fcer1g', 'Dpep1', 'Ppia'}	(7, 1327)	(83, 26376)	Stroma_down
GO:0032774	RNA biosynthetic process	0.719827	{'Nfix', 'Gtf2i', 'Maz', 'Srebf1', 'Hmgb1', 'Hoxd9', 'Ldb1', 'Ablim1', 'Smad3', 'Cebpb', 'Thra', 'Ddx17', 'Cavin1', 'Epas1', 'Tal1', 'Zbtb20', 'Ccnh', 'Col4a2', 'Stat5b', 'Smarcc2', 'Rprd1b', 'Rxra', 'Ahr', 'Ylpm1', 'Pik3r1', 'Tfap2b', 'Polr3gl', 'Nr1d2', 'Hmgn3', 'Nfatc4', 'Fosb', 'Rora'}	(32, 1327)	(515, 26376)	Stroma_down
GO:1990266	neutrophil migration	0.719827	{'Bsg', 'Cxadr', 'Ppib', 'Fcgr3', 'Fcer1g', 'Dpep1', 'Ppia'}	(7, 1327)	(91, 26376)	Stroma_down
GO:0019941	modification-dependent protein catabolic process	1	{'Ppp2r5c', 'Pcyox1', 'Ecrg4', 'Agap3', 'Herpud1', 'Skp1', 'Hsp90b1', 'Ubr4', 'Ube2d1', 'Ttc3', 'Trim63', 'Fbxl19', 'Nedd4', 'Psmc3', 'Ddit3', 'Nedd8', 'Canx', 'Usp22', 'Kctd10', 'Siah3', 'Ddb1', 'Pmp22', 'Ndfip1', 'Erlec1', 'Erlin2', 'Usp21', 'Anapc11', 'Ube2d2b', 'Anapc5', 'Hectd3', 'Usp48'}	(31, 1327)	(541, 26376)	Stroma_down
GO:0006338	chromatin remodeling	1	{'Ndn', 'Hmgb1', 'Lmna', 'Gatad1', 'Srpk2', 'Smarca2', 'Lin54', 'Skp1', 'Pcgf2', 'Rere', 'Hp1bp3', 'Cdkn1c', 'Ruvbl2', 'Brd3', 'Gnas', 'Smarcc2', 'H1f0', 'Klf2', 'Ruvbl1', 'Kat6b', 'Gpx1', 'Usp21', 'Snai1', 'Hmga2', 'Rbbp4', 'Setd7'}	(26, 1327)	(455, 26376)	Stroma_down
GO:0046474	glycerophospholipid biosynthetic process	1	{'Pigu', 'Etnk1', 'Socs1', 'Abhd4', 'Slc27a1', 'Becn1', 'Pik3r1', 'Pla2g5'}	(8, 1327)	(155, 26376)	Stroma_down
GO:0051607	defense response to virus	0.143132	{'Ddx17', 'Serinc3', 'Cxadr', 'Oas3', 'Becn1'}	(5, 1327)	(265, 26376)	Stroma_down
GO:0016071	mRNA metabolic process	0.173507	{'Ddx17', 'Prpf8', 'Srebf1', 'Ago1', 'Snip1', 'Prkaca', 'Srpk2', 'Rprd1b', 'Mbnl1', 'Rxra', 'Epas1', 'Ahcyl1', 'Pnn', 'Aplp1', 'Mblac1', 'Lsm5', 'Thra'}	(17, 1327)	(573, 26376)	Stroma_down
GO:0006401	RNA catabolic process	0.206201	{'Lsm5', 'Ago1'}	(2, 1327)	(153, 26376)	Stroma_down
GO:0002757	immune response-activating signaling pathway	0.293345	{'Masp1', 'Mapkapk3', 'Abl1', 'Oas3', 'Fcer1g', 'Colec12'}	(6, 1327)	(257, 26376)	Stroma_down
GO:0006396	RNA processing	0.441857	{'Prkaca', 'Srpk2', 'Ahcyl1', 'Rpl5', 'Rps19', 'Rpp21', 'Ddx17', 'Rps21', 'Rpl14', 'Znhit6', 'Aplp1', 'Rps28', 'Mblac1', 'Lsm5', 'Rps24', 'Rps7', 'Rps14', 'Rps25', 'Ago1', 'Mbnl1', 'Rprd1b', 'Pnn', 'Rps15', 'Rpl11', 'Snip1', 'Ppan', 'Zc3h7b', 'Eri3', 'Prpf8'}	(29, 1327)	(781, 26376)	Stroma_down
GO:0034660	ncRNA metabolic process	1	{'Rpl5', 'Rps19', 'Rpp21', 'Ddx17', 'Cavin1', 'Rps21', 'Rpl14', 'Znhit6', 'Rps28', 'Rps24', 'Rps7', 'Rps14', 'Rps25', 'Ago1', 'Rps15', 'Rpl11', 'Snip1', 'Ppan', 'Zc3h7b', 'Eri3'}	(20, 1327)	(482, 26376)	Stroma_down
GO:0032446	protein modification by small protein conjugation	1	{'Pink1', 'Faap20', 'Rnf183', 'Skp1', 'Ube2d1', 'Ttc3', 'Pcgf2', 'Trim63', 'Nedd4', 'Ddb2', 'Nedd8', 'Kctd10', 'Dda1', 'Rusc1', 'Ddb1', 'Atg10', 'Pdzrn3', 'Trim44', 'Dtx3', 'Anapc11', 'Ube2d2b', 'Anapc5', 'Sh3rf3', 'Sumo3', 'Anapc13'}	(25, 1327)	(558, 26376)	Stroma_down
GO:0070098	chemokine-mediated signaling pathway	1	{'Foxc1', 'Cxcl12', 'Sh2b3'}	(3, 1327)	(63, 26376)	Stroma_down
