## Supplementary material for "Spatial transcriptomics identifies novel *Pseudomonas aeruginosa* virulence factors": Supplementary Table 4.xlsx

### Sheet: Sheet1
Gene	Mean_Surface	Mean_Stroma	Fold_Change	P_Value	FDR
arcA	0.461628	1.41018	3.40078	0.0021645	0.0206741
phzD1	0.527699	1.60043	3.158	0.0021645	0.0206741
PA2590	0.305187	0.779026	2.64408	0.0021645	0.0206741
PA0439	0.404925	1.00258	2.58086	0.0021645	0.0206741
fpvB	0.436201	0.967016	2.30007	0.0021645	0.0206741
femA	0.280738	0.598581	2.26177	0.004329	0.0206741
popD	1.12127	0.635538	0.581993	0.0021645	0.0206741
PA0781	0.275207	0.152919	0.559029	0.004329	0.0206741
PA4709	0.303302	0.150073	0.47796	0.00499812	0.0206741
piv	0.219032	0.0599057	0.252842	0.00499812	0.0206741
PA1974	0.240149	0.0642303	0.24565	0.00499812	0.0206741
PA4195	0.229197	0.0560524	0.216667	0.00477182	0.0206741
PA4624	0.209603	0.0482706	0.199758	0.00477182	0.0206741
cupA1	0.151089	0.031494	0.18305	0.00477182	0.0206741
pcrD	0.273258	0.0428221	0.13729	0.00477182	0.0206741
PA2289	0.155243	0.0144192	0.0879085	0.00477182	0.0206741
PA0692	0.143858	0.0137148	0.0856791	0.00433691	0.0206741
PA1365	0.165696	0.00790043	0.0436724	0.00499812	0.0206741
PA4103	0.213662	0.00836292	0.0371816	0.00366455	0.0206741
PA2057	0.146596	0.00402435	0.0296462	0.00433691	0.0206741
PA2420	0.0640923	0.00184997	0.0160916	0.00366455	0.0206741
PA1302	0.156323	0.00191729	0.01455	0.00366455	0.0206741
oprC	0.351845	0.699975	2.21756	0.00865801	0.030303
ahpC	2.26363	4.32778	2.13596	0.00865801	0.030303
aprF	0.189793	0.0787754	0.444524	0.00865801	0.030303
PA3422	0.202382	0.0507906	0.207218	0.00779583	0.030303
PA0690	0.178348	0.0546004	0.332017	0.0124359	0.0390231
PA3923	0.161958	0.0415894	0.290702	0.0124359	0.0390231
PA2911	0.194893	0.0385047	0.1686	0.0124359	0.0390231
icmP	0.440305	0.986951	2.42463	0.0151515	0.0430871
exoT	0.40914	0.640987	1.70821	0.0151515	0.0430871
opdH	0.224893	0.359419	1.65607	0.0151515	0.0430871
PA2089	0.174372	0.0415116	0.212928	0.0181009	0.0499147
PA2662	0.114646	0.0338437	0.275845	0.0193734	0.0503708
opdK	0.231727	0.0594107	0.195077	0.0193734	0.0503708
PA1322	0.246112	0.113194	0.463585	0.0200224	0.0506121
lipA	0.188504	0.335122	1.84657	0.025974	0.0638821
cupC3	0.148636	0.077883	0.497392	0.0303479	0.0690416
PA4897	0.228296	0.0678308	0.272329	0.0303479	0.0690416
cupB5	0.193684	0.0570638	0.250657	0.02948	0.0690416
phuR	0.321101	0.504237	1.68553	0.0411255	0.081357
PA2204	0.234219	0.363389	1.65298	0.0411255	0.081357
PA2291	0.319924	0.456053	1.51366	0.0411255	0.081357
PA4881	0.419779	0.594694	1.49182	0.0411255	0.081357
groEL	0.420819	0.580638	1.44385	0.0411255	0.081357
algE	0.209184	0.0800266	0.358916	0.0411255	0.081357
PA0641	0.0109869	0.113648	inf	0.0438264	0.0818113
opdT	0.151136	0.0502323	0.633609	0.0449512	0.0818113
PA3526	0.253185	0.0920427	0.340408	0.0449512	0.0818113
PA2296	0.166642	0.0393612	0.162675	0.0438264	0.0818113
hcp1	0.341892	0.477945	1.4337	0.0649351	0.109428
tufB	2.3986	2.95055	1.23506	0.0649351	0.109428
PA3842	0.447701	0.283616	0.664782	0.0649351	0.109428
PA5464	0.311666	0.158248	0.472016	0.0649351	0.109428
hupB	1.12164	0.932306	0.870144	0.0930736	0.146029
PA2019	0.175057	0.0943385	0.590825	0.0930736	0.146029
PA5370	0.252622	0.119203	0.482911	0.0921251	0.146029
cysP	0.215191	0.0960827	0.368451	0.0921251	0.146029
pfeA	0.235174	0.364931	1.69578	0.132035	0.184848
azu	0.760465	0.904643	1.24624	0.132035	0.184848
PA0165	0.208392	0.142961	0.678466	0.132035	0.184848
lasB	0.241069	0.124074	0.522058	0.132035	0.184848
oprO	0.257793	0.134964	0.470733	0.127538	0.184848
xcpQ	0.245356	0.110699	0.435373	0.127538	0.184848
PA2939	0.184793	0.0665558	0.289475	0.127538	0.184848
fptA	0.628463	0.707855	1.22272	0.179654	0.236935
PA2070	0.150061	0.0879085	0.69703	0.179654	0.236935
PA5089	0.115767	0.0663677	0.607143	0.179654	0.236935
PA4156	0.212479	0.0882467	0.412647	0.172733	0.236935
fecA	0.285661	0.35187	1.31681	0.24026	0.303662
popB	1.72539	1.38106	0.823722	0.24026	0.303662
aprA	0.257704	0.177192	0.71046	0.24026	0.303662
PA4107	0.177241	0.126654	0.700562	0.309524	0.385845
pasP	0.50242	0.636292	1.31002	0.393939	0.471691
PA3268	0.201855	0.148948	0.774616	0.393939	0.471691
PA0688	0.230223	0.167316	0.769177	0.393939	0.471691
PA5340	0.255764	0.316257	1.30065	0.484848	0.565657
PA1383	0.171975	0.109281	0.579337	0.484848	0.565657
PA4589	0.0623471	0.0977938	1.89458	0.588745	0.653363
plcH	0.224998	0.248061	1.40487	0.588745	0.653363
fiuA	0.204558	0.225991	1.27518	0.588745	0.653363
PA0192	0.345937	0.37408	1.20308	0.588745	0.653363
exoS	0.467396	0.521113	1.17916	0.699134	0.739782
znuB	0.289573	0.295227	1.04511	0.699134	0.739782
PA4837	0.412436	0.368075	0.992921	0.699134	0.739782
pilY1	0.0191885	0.0569706		0.686838	0.739782
PA1764	0.17512	0.28664	1.81979	0.818182	0.827273
PA0696	0.201852	0.195888	1.05106	0.818182	0.827273
PA0151	0.245024	0.232344	0.973754	0.818182	0.827273
PA2367	0.206943	0.182668	0.945942	0.818182	0.827273
cbpD	0.372418	0.419841	1.21474	1	1
