## Supplementary material for "Spatial transcriptomics identifies novel *Pseudomonas aeruginosa* virulence factors": Supplementary Table 5.xlsx

### Sheet: Sheet1
Gene	Mean_Epithelium	Mean_Stroma	Fold_Change	P_Value	FDR
azu	1.02331	2.65539	2.54778	0.0116673	0.0404189
cbpD	0.329583	1.92428	6.17462	0.0116673	0.0404189
exoS	0.00937882	1.23747	inf	0.0116673	0.0404189
exoT	0.408752	1.76429	4.25922	0.0116673	0.0404189
fecA	0.22856	1.242	5.46144	0.0116673	0.0404189
femA	0.423209	1.99231	4.72749	0.0116673	0.0404189
fpvB	0.5169	3.31611	6.46511	0.0116673	0.0404189
icmP	0.70514	2.28058	3.16428	0.0116673	0.0404189
lipA	0.208549	1.37563	6.7685	0.0116673	0.0404189
opdH	0.303096	1.25519	4.7664	0.0116673	0.0404189
opdT	0.201337	1.31099	6.10446	0.0116673	0.0404189
oprC	0.416942	1.3311	3.3497	0.0116673	0.0404189
oprO	0.16483	0.931553	6.4646	0.0116673	0.0404189
PA0641	0.294422	1.81784	7.33244	0.0116673	0.0404189
PA1383	0.00933016	0.528254	inf	0.0116673	0.0404189
PA2019	0.255718	1.10915	4.21194	0.0116673	0.0404189
PA2070	0.280364	1.2427	4.38714	0.0116673	0.0404189
PA2204	0.283902	1.6901	5.88661	0.0116673	0.0404189
PA2289	0.00904521	0.267121	inf	0.0109095	0.0404189
PA2296	0.00403539	1.08976	inf	0.0109095	0.0404189
PA2590	0.463087	4.0176	8.97419	0.0116673	0.0404189
PA3526	0.413386	1.29071	2.80307	0.0116673	0.0404189
PA3923	0.190504	0.823431	4.26933	0.0116673	0.0404189
PA4107	0.0137489	0.912239	inf	0.0116673	0.0404189
pfeA	0.290958	1.35245	5.0349	0.0116673	0.0404189
phuR	0.753366	1.51757	2.00282	0.0116673	0.0404189
phzD1	0.59328	3.14485	5.72471	0.0116673	0.0404189
plcH	0.358436	1.38238	4.70303	0.0116673	0.0404189
PA0165	0.257188	0.924034	4.30345	0.0207843	0.050402
PA0439	0.424155	2.01619	5.18421	0.0207843	0.050402
PA0696	0.344183	0.965445	3.04233	0.0207843	0.050402
PA1974	0.387963	1.40758	3.28981	0.0207843	0.050402
PA2367	0.333054	0.884627	2.93401	0.0207843	0.050402
PA2662	0.158443	0.673313	3.98882	0.0207843	0.050402
PA4589	0.195092	1.27696	7.41143	0.0207843	0.050402
PA4881	0.277631	1.3563	5.04955	0.0207843	0.050402
PA5089	0.170226	0.905544	6.09271	0.0207843	0.050402
PA5340	0.355258	0.723771	2.17611	0.0207843	0.050402
PA5370	0.250028	1.35744	4.80461	0.0207843	0.050402
pasP	0.576606	1.40946	2.46575	0.0207843	0.050402
cupB5	0.292786	0.853073	3.30687	0.0355788	0.0718989
fiuA	0.295654	0.836696	3.04903	0.0355788	0.0718989
hcp1	0.538978	1.22392	2.51269	0.0355788	0.0718989
PA0781	0.453386	1.19357	2.44202	0.0355788	0.0718989
PA3268	0.351595	1.4369	3.90115	0.0355788	0.0718989
PA4897	0.385842	0.537259	1.49427	0.0355788	0.0718989
PA5464	0.343101	0.888555	2.47097	0.0355788	0.0718989
znuB	0.404209	1.04186	2.7295	0.0355788	0.0718989
algE	0.385103	0.651988	1.8548	0.0585526	0.101422
aprF	0.346874	0.701526	1.85882	0.0585526	0.101422
cysP	0.316367	0.819127	2.98034	0.0585526	0.101422
PA0151	0.335598	0.959598	2.58878	0.0585526	0.101422
PA1322	0.420808	0.726195	1.68732	0.0585526	0.101422
PA2089	0.320559	0.824074	2.64827	0.0585526	0.101422
PA2291	0.45633	1.34827	3.44613	0.0585526	0.101422
PA3842	0.417403	1.26009	2.64642	0.0585526	0.101422
PA4195	0.00192543	0.335618		0.0660753	0.112444
arcA	1.22082	2.08496	1.83991	0.0926917	0.142716
fliC	1.64332	0.766551	0.506174	0.0926917	0.142716
hupB	1.62495	1.02523	0.802144	0.0926917	0.142716
opdK	0.257273	0.79394	4.65513	0.0926917	0.142716
PA0192	0.44417	1.0142	2.45019	0.0926917	0.142716
PA4837	0.677241	1.33985	1.95235	0.0926917	0.142716
PA0688	0.0052608	0.614663		0.113846	0.164822
PA0690	0.0044471	0.216731	inf	0.113846	0.164822
PA4103	0.0015396	0.176534	inf	0.113846	0.164822
pilY1	0.0218211	0.642746		0.113846	0.164822
ahpC	5.08623	2.31605	0.624001	0.141238	0.192959
cupC3	0.30583	0.498475	1.80544	0.141238	0.192959
PA0434	0.165853	0.336997	2.12239	0.141238	0.192959
xcpQ	0.452513	1.14051	2.44543	0.141238	0.192959
PA1764	0.265728	0.325037	1.27594	0.2073	0.271731
PA2939	0.306151	0.688816	2.17927	0.2073	0.271731
PA4156	0.416979	0.824347	1.85032	0.2073	0.271731
pilA	0.00659444	0.417252		0.263552	0.340861
PA2057	0.258798	0.649521	2.69987	0.293326	0.369514
popD	0.867708	0.559726	0.674436	0.293326	0.369514
tufB	2.63775	2.50147	0.968516	0.400525	0.498089
aprA	0.857595	1.05848	1.26276	0.528359	0.640636
PA1494	0.270858	0.238581	0.773886	0.528359	0.640636
cupA1	0.301056	0.446921	1.4116	0.674236	0.734841
lasB	0.332279	0.478089	1.42854	0.674236	0.734841
PA1365	0.245227	0.594117	2.46138	0.674236	0.734841
PA2420	0.226729	0.338268	1.49704	0.674236	0.734841
PA3422	0.346754	0.619681	1.73228	0.674236	0.734841
PA4624	0.272574	0.733352	2.45271	0.674236	0.734841
pcrD	0.352281	0.495191	1.28397	0.674236	0.734841
piv	0.414246	1.0352	2.38847	0.674236	0.734841
popB	1.72387	2.47259	1.80669	0.674236	0.734841
fptA	1.47642	2.05128	1.42172	0.833534	0.869385
PA0692	0.246406	0.451421	1.47739	0.833534	0.869385
PA3866	0.523364	0.684641	1.41994	0.833534	0.869385
PA4709	0.56151	1.17229	2.12271	0.833534	0.869385
groEL	1.69364	1.72662	1.80316	1	1
PA1302	0.202911	0.187523	1.20226	1	1
PA2911	0.340608	0.595325	1.44256	1	1
PA4514	0.287917	0.293335	1.14039	1	1
